# Detection of alternative splicing: deep sequencing or deep learning?

**DOI:** 10.1101/2025.08.23.671909

**Authors:** Lena Maria Hackl, Fabian Neuhaus, Sabine Ameling, Uwe Völker, Jan Baumbach, Olga Tsoy

**Affiliations:** Institute for Computational Systems Biology, University of Hamburg, Albert-Einstein-Ring 8-10, 22761 Hamburg, Germany; Interfaculty Institute for Genetics and Functional Genomics, University Medicine Greifswald, Felix-Hausdorff-Straße 8, 17475 Greifswald, Germany; Institute of Mathematics and Computer Science, University of Southern Denmark, Campusvej 55, 5230 Odense, Denmark; Department of Computer Science, Bioinformatics, Vrije Universiteit Amsterdam, De Boelelaan 1105, 1081 HV, Amsterdam, The Netherlands

## Abstract

Alternative splicing (AS) is a central mechanism of gene regulation that enables condition- and tissue-specific expression of gene isoforms. Its dysregulation plays a role in diseases such as cancer, neurological disorders, and metabolic conditions. Despite its importance, accurately identifying AS events remains challenging, especially in large-scale studies relying on publicly available RNA sequencing (RNA-seq) data. State-of-the-art AS event detection typically requires deep sequencing with over 100 million reads; however, much of the publicly accessible data is of lower sequencing depth. Recent advances, particularly deep learning models working with genomic sequences, offer new avenues for predicting AS without reliance on high sequencing depth data. Our study addresses the question: Can we utilize the vast repository of publicly available RNA-seq data for AS detection, despite often lacking the sequencing depth typically required? We show that sequence-based tools such as DeepSplice and SpliceAI show promising performance in retrieving novel and unannotated splice junctions, even when RNA-seq data are limited, but are not suitable for *de novo* splice junction detection. Our results demonstrate the potential of sequence-based tools for initial hypothesis development and as additional filters in standard RNA-seq pipelines, especially when sequencing depth is limited. Nonetheless, validation with higher sequencing depths remains essential for confirmation of splice events. Overall, our findings underscore the need for integrative methods combining genomic and RNA-seq data for prediction of tissue-/condition-specific AS in resource-limited settings.
