## Supplementary Table S4 - F1 scores at threshold for "Detection of alternative splicing: deep sequencing or deep learning?"

### Sheet: Scenario 1a
aligner	gt_confidence	tool	mean_f1_score	std_f1_score	threshold
star	unfiltered	deepsplice	0.0040336	0.000232806	0
star	unfiltered	deepsplice	0.00728472	0.000414479	0.1
star	unfiltered	deepsplice	0.0187185	0.000988015	0.2
star	unfiltered	deepsplice	0.0522331	0.00234143	0.3
star	unfiltered	deepsplice	0.107367	0.00472627	0.4
star	unfiltered	deepsplice	0.151807	0.00846378	0.5
star	unfiltered	deepsplice	0	0	0.6
star	unfiltered	deepsplice	0	0	0.7
star	unfiltered	deepsplice	0	0	0.8
star	unfiltered	deepsplice	0	0	0.9
star	unfiltered	deepsplice	0	0	1
star	unfiltered	spliceai	0.00285712	0.000166075	0
star	unfiltered	spliceai	0.0043402	0.00025061	0.1
star	unfiltered	spliceai	0.00500011	0.000288	0.2
star	unfiltered	spliceai	0.00548323	0.000314583	0.3
star	unfiltered	spliceai	0.00590341	0.00033732	0.4
star	unfiltered	spliceai	0.00630758	0.000358744	0.5
star	unfiltered	spliceai	0.00674653	0.00038232	0.6
star	unfiltered	spliceai	0.00726582	0.000409686	0.7
star	unfiltered	spliceai	0.00798451	0.000446388	0.8
star	unfiltered	spliceai	0.00929027	0.000515151	0.9
star	unfiltered	spliceai	0.245613	0.00913005	1
star	illumina	deepsplice	0.0413068	0.000689458	0
star	illumina	deepsplice	0.0728702	0.00126524	0.1
star	illumina	deepsplice	0.17145	0.0033845	0.2
star	illumina	deepsplice	0.380955	0.00973981	0.3
star	illumina	deepsplice	0.57207	0.0175918	0.4
star	illumina	deepsplice	0.640172	0.0211809	0.5
star	illumina	deepsplice	0	0	0.6
star	illumina	deepsplice	0	0	0.7
star	illumina	deepsplice	0	0	0.8
star	illumina	deepsplice	0	0	0.9
star	illumina	deepsplice	0	0	1
star	illumina	spliceai	0.0295292	0.00048188	0
star	illumina	spliceai	0.0444621	0.000752465	0.1
star	illumina	spliceai	0.0510144	0.000873285	0.2
star	illumina	spliceai	0.0557747	0.000971027	0.3
star	illumina	spliceai	0.0598851	0.00105911	0.4
star	illumina	spliceai	0.0638146	0.00114477	0.5
star	illumina	spliceai	0.0680589	0.0012321	0.6
star	illumina	spliceai	0.0730463	0.00134106	0.7
star	illumina	spliceai	0.0798709	0.00150233	0.8
star	illumina	spliceai	0.0920568	0.00177975	0.9
star	illumina	spliceai	0.427558	0.00421788	1
star	cutoff	deepsplice	0.479721	0.00395092	0
star	cutoff	deepsplice	0.638858	0.00374067	0.1
star	cutoff	deepsplice	0.838521	0.00228634	0.2
star	cutoff	deepsplice	0.940559	0.000730195	0.3
star	cutoff	deepsplice	0.946818	0.000209569	0.4
star	cutoff	deepsplice	0.896503	0.000165649	0.5
star	cutoff	deepsplice	0	0	0.6
star	cutoff	deepsplice	0	0	0.7
star	cutoff	deepsplice	0	0	0.8
star	cutoff	deepsplice	0	0	0.9
star	cutoff	deepsplice	0	0	1
star	cutoff	spliceai	0.388104	0.00372028	0
star	cutoff	spliceai	0.519875	0.00418107	0.1
star	cutoff	spliceai	0.567749	0.00427368	0.2
star	cutoff	spliceai	0.599056	0.00429108	0.3
star	cutoff	spliceai	0.623958	0.00425549	0.4
star	cutoff	spliceai	0.646028	0.00419194	0.5
star	cutoff	spliceai	0.66799	0.00412657	0.6
star	cutoff	spliceai	0.691418	0.00408312	0.7
star	cutoff	spliceai	0.719438	0.00390436	0.8
star	cutoff	spliceai	0.760393	0.00366741	0.9
star	cutoff	spliceai	0.460617	0.00019418	1
hisat	unfiltered	deepsplice	0.115488	0.0138827	0
hisat	unfiltered	deepsplice	0.202208	0.0220524	0.1
hisat	unfiltered	deepsplice	0.434688	0.033837	0.2
hisat	unfiltered	deepsplice	0.738711	0.0259524	0.3
hisat	unfiltered	deepsplice	0.862872	0.0133455	0.4
hisat	unfiltered	deepsplice	0.85528	0.00717319	0.5
hisat	unfiltered	deepsplice	0	0	0.6
hisat	unfiltered	deepsplice	0	0	0.7
hisat	unfiltered	deepsplice	0	0	0.8
hisat	unfiltered	deepsplice	0	0	0.9
hisat	unfiltered	deepsplice	0	0	1
hisat	unfiltered	spliceai	0.0819226	0.0101773	0
hisat	unfiltered	spliceai	0.13537	0.0164104	0.1
hisat	unfiltered	spliceai	0.160857	0.019224	0.2
hisat	unfiltered	spliceai	0.179939	0.0212534	0.3
hisat	unfiltered	spliceai	0.196715	0.022951	0.4
hisat	unfiltered	spliceai	0.212716	0.0245112	0.5
hisat	unfiltered	spliceai	0.230013	0.0262099	0.6
hisat	unfiltered	spliceai	0.249955	0.028043	0.7
hisat	unfiltered	spliceai	0.276348	0.0302988	0.8
hisat	unfiltered	spliceai	0.3209	0.0336078	0.9
hisat	unfiltered	spliceai	0.45824	0.00292893	1

### Sheet: Scenario 1b
aligner	gt_confidence	tool	mean_f1_score	std_f1_score	threshold
star	unfiltered	deepsplice	0.0038563	0.000233887	0
star	unfiltered	deepsplice	0.00652674	0.000424306	0.1
star	unfiltered	deepsplice	0.0152431	0.00105324	0.2
star	unfiltered	deepsplice	0.0330028	0.0027713	0.3
star	unfiltered	deepsplice	0.0566015	0.00497705	0.4
star	unfiltered	deepsplice	0.074931	0.00705156	0.5
star	unfiltered	deepsplice	0	0	0.6
star	unfiltered	deepsplice	0	0	0.7
star	unfiltered	deepsplice	0	0	0.8
star	unfiltered	deepsplice	0	0	0.9
star	unfiltered	deepsplice	0	0	1
star	unfiltered	spliceai	0.00285712	0.000166075	0
star	unfiltered	spliceai	0.00429291	0.000258904	0.1
star	unfiltered	spliceai	0.00493489	0.000296924	0.2
star	unfiltered	spliceai	0.00539956	0.000325648	0.3
star	unfiltered	spliceai	0.00579075	0.000347775	0.4
star	unfiltered	spliceai	0.00617285	0.000369709	0.5
star	unfiltered	spliceai	0.00658135	0.000397987	0.6
star	unfiltered	spliceai	0.00706593	0.000425142	0.7
star	unfiltered	spliceai	0.00772449	0.000464324	0.8
star	unfiltered	spliceai	0.00885495	0.000539817	0.9
star	unfiltered	spliceai	0.0747452	0.0155552	1
star	unfiltered	jcc	0.00285712	0.000166075	0
star	unfiltered	jcc	0.00302074	0.000171923	0.1
star	unfiltered	jcc	0.00502304	0.000614906	0.2
star	unfiltered	jcc	0.00705746	0.000556595	0.3
star	unfiltered	jcc	0.00795429	0.000499343	0.4
star	unfiltered	jcc	0.00830139	0.000516222	0.5
star	unfiltered	jcc	0.00883343	0.000548381	0.6
star	unfiltered	jcc	0.00899114	0.000558463	0.7
star	unfiltered	jcc	0.00910948	0.000561206	0.8
star	unfiltered	jcc	0.00919849	0.000565047	0.9
star	unfiltered	jcc	0.00923335	0.000578255	1
star	illumina	deepsplice	0.0337925	0.000493853	0
star	illumina	deepsplice	0.0441386	0.000702059	0.1
star	illumina	deepsplice	0.0737134	0.00132842	0.2
star	illumina	deepsplice	0.123631	0.00282492	0.3
star	illumina	deepsplice	0.159377	0.00359043	0.4
star	illumina	deepsplice	0.162537	0.0045565	0.5
star	illumina	deepsplice	0	0	0.6
star	illumina	deepsplice	0	0	0.7
star	illumina	deepsplice	0	0	0.8
star	illumina	deepsplice	0	0	0.9
star	illumina	deepsplice	0	0	1
star	illumina	spliceai	0.0295292	0.00048188	0
star	illumina	spliceai	0.0405571	0.000701077	0.1
star	illumina	spliceai	0.0451118	0.000784925	0.2
star	illumina	spliceai	0.0482989	0.000851401	0.3
star	illumina	spliceai	0.0508252	0.000898599	0.4
star	illumina	spliceai	0.053148	0.000906731	0.5
star	illumina	spliceai	0.0556766	0.0009282	0.6
star	illumina	spliceai	0.0585854	0.000980039	0.7
star	illumina	spliceai	0.0620171	0.00101765	0.8
star	illumina	spliceai	0.0672912	0.00119947	0.9
star	illumina	spliceai	0.0278462	0.00426779	1
star	illumina	jcc	0.0295292	0.00048188	0
star	illumina	jcc	0.0287309	0.000510972	0.1
star	illumina	jcc	0.0274542	0.000603557	0.2
star	illumina	jcc	0.0283307	0.000561025	0.3
star	illumina	jcc	0.0289508	0.000623984	0.4
star	illumina	jcc	0.0289891	0.000650633	0.5
star	illumina	jcc	0.0280448	0.000800237	0.6
star	illumina	jcc	0.0275869	0.000843973	0.7
star	illumina	jcc	0.0269715	0.000855444	0.8
star	illumina	jcc	0.0263361	0.000892423	0.9
star	illumina	jcc	0.0258155	0.000920642	1
star	cutoff	deepsplice	0.391424	0.00399263	0
star	cutoff	deepsplice	0.374896	0.00420811	0.1
star	cutoff	deepsplice	0.301652	0.00535228	0.2
star	cutoff	deepsplice	0.181092	0.00690818	0.3
star	cutoff	deepsplice	0.104845	0.00770316	0.4
star	cutoff	deepsplice	0.0696476	0.00778563	0.5
star	cutoff	deepsplice	0	0	0.6
star	cutoff	deepsplice	0	0	0.7
star	cutoff	deepsplice	0	0	0.8
star	cutoff	deepsplice	0	0	0.9
star	cutoff	deepsplice	0	0	1
star	cutoff	spliceai	0.388104	0.00372028	0
star	cutoff	spliceai	0.474208	0.00452252	0.1
star	cutoff	spliceai	0.503112	0.00471305	0.2
star	cutoff	spliceai	0.520413	0.00489989	0.3
star	cutoff	spliceai	0.533114	0.00495698	0.4
star	cutoff	spliceai	0.543454	0.00496859	0.5
star	cutoff	spliceai	0.552524	0.00494225	0.6
star	cutoff	spliceai	0.56037	0.00508566	0.7
star	cutoff	spliceai	0.565732	0.00504666	0.8
star	cutoff	spliceai	0.565425	0.00494784	0.9
star	cutoff	spliceai	0.0132521	0.00129659	1
star	cutoff	jcc	0.388104	0.00372028	0
star	cutoff	jcc	0.398867	0.00556651	0.1
star	cutoff	jcc	0.532591	0.0360155	0.2
star	cutoff	jcc	0.634636	0.0172612	0.3
star	cutoff	jcc	0.661514	0.004843	0.4
star	cutoff	jcc	0.662234	0.00338836	0.5
star	cutoff	jcc	0.666835	0.00318185	0.6
star	cutoff	jcc	0.661843	0.00310398	0.7
star	cutoff	jcc	0.656685	0.00343609	0.8
star	cutoff	jcc	0.652178	0.00362712	0.9
star	cutoff	jcc	0.649199	0.00386304	1
hisat	unfiltered	deepsplice	0.0917463	0.0111058	0
hisat	unfiltered	deepsplice	0.111364	0.0128336	0.1
hisat	unfiltered	deepsplice	0.150146	0.0131008	0.2
hisat	unfiltered	deepsplice	0.178069	0.0068849	0.3
hisat	unfiltered	deepsplice	0.162074	0.00492334	0.4
hisat	unfiltered	deepsplice	0.133573	0.00438982	0.5
hisat	unfiltered	deepsplice	0	0	0.6
hisat	unfiltered	deepsplice	0	0	0.7
hisat	unfiltered	deepsplice	0	0	0.8
hisat	unfiltered	deepsplice	0	0	0.9
hisat	unfiltered	deepsplice	0	0	1
hisat	unfiltered	spliceai	0.0819226	0.0101773	0
hisat	unfiltered	spliceai	0.119194	0.0152309	0.1
hisat	unfiltered	spliceai	0.136051	0.017283	0.2
hisat	unfiltered	spliceai	0.1481	0.0188685	0.3
hisat	unfiltered	spliceai	0.15865	0.0200244	0.4
hisat	unfiltered	spliceai	0.168213	0.0210675	0.5
hisat	unfiltered	spliceai	0.17787	0.0222805	0.6
hisat	unfiltered	spliceai	0.188853	0.023284	0.7
hisat	unfiltered	spliceai	0.20209	0.024644	0.8
hisat	unfiltered	spliceai	0.221838	0.026208	0.9
hisat	unfiltered	spliceai	0.0320744	0.00252958	1

### Sheet: Scenario 2 hypothetical
aligner	gt_confidence	tool	mean_f1_score	std_f1_score	threshold
star	unfiltered	deepsplice	0.666667	0	0
star	unfiltered	deepsplice	0.911748	0.00235009	0.1
star	unfiltered	deepsplice	0.944867	0.00280274	0.2
star	unfiltered	deepsplice	0.938537	0.00307745	0.3
star	unfiltered	deepsplice	0.867727	0.00365924	0.4
star	unfiltered	deepsplice	0.676901	0.0038349	0.5
star	unfiltered	deepsplice	0.365919	0.0030333	0.6
star	unfiltered	deepsplice	0.101228	0.000851995	0.7
star	unfiltered	deepsplice	0.00996266	8.73548e-05	0.8
star	unfiltered	deepsplice	0.000304365	1.51052e-05	0.9
star	unfiltered	deepsplice	0	0	1
star	unfiltered	spliceai	0.666667	0	0
star	unfiltered	spliceai	0.679447	0.00794191	0.1
star	unfiltered	spliceai	0.632671	0.00808745	0.2
star	unfiltered	spliceai	0.601048	0.00814218	0.3
star	unfiltered	spliceai	0.574953	0.00813728	0.4
star	unfiltered	spliceai	0.549925	0.00809902	0.5
star	unfiltered	spliceai	0.523817	0.00791992	0.6
star	unfiltered	spliceai	0.492654	0.00779172	0.7
star	unfiltered	spliceai	0.449487	0.00732538	0.8
star	unfiltered	spliceai	0.37217	0.00641678	0.9
star	unfiltered	spliceai	0	0	1
star	illumina	deepsplice	0.666667	0	0
star	illumina	deepsplice	0.91306	0.00236685	0.1
star	illumina	deepsplice	0.946547	0.00282576	0.2
star	illumina	deepsplice	0.940601	0.00313245	0.3
star	illumina	deepsplice	0.870084	0.0037333	0.4
star	illumina	deepsplice	0.678986	0.00395863	0.5
star	illumina	deepsplice	0.367132	0.00320896	0.6
star	illumina	deepsplice	0.101457	0.000945707	0.7
star	illumina	deepsplice	0.00997927	0.000116622	0.8
star	illumina	deepsplice	0.00030642	1.42078e-05	0.9
star	illumina	deepsplice	0	0	1
star	illumina	spliceai	0.666667	0	0
star	illumina	spliceai	0.684443	0.00816902	0.1
star	illumina	spliceai	0.638033	0.00830675	0.2
star	illumina	spliceai	0.60653	0.00834069	0.3
star	illumina	spliceai	0.580478	0.00831747	0.4
star	illumina	spliceai	0.555448	0.00828484	0.5
star	illumina	spliceai	0.529342	0.00812439	0.6
star	illumina	spliceai	0.498145	0.00797626	0.7
star	illumina	spliceai	0.454844	0.0075249	0.8
star	illumina	spliceai	0.377041	0.00663313	0.9
star	illumina	spliceai	0	0	1
star	cutoff	deepsplice	0.666667	0	0
star	cutoff	deepsplice	0.92189	0.000472415	0.1
star	cutoff	deepsplice	0.960532	0.00054434	0.2
star	cutoff	deepsplice	0.965805	0.000576987	0.3
star	cutoff	deepsplice	0.914172	0.000569738	0.4
star	cutoff	deepsplice	0.739817	0.000434961	0.5
star	cutoff	deepsplice	0.421287	0.000530655	0.6
star	cutoff	deepsplice	0.122133	0.000419122	0.7
star	cutoff	deepsplice	0.0123873	0.000146364	0.8
star	cutoff	deepsplice	0.000411209	5.95185e-06	0.9
star	cutoff	deepsplice	0	0	1
star	cutoff	spliceai	0.666667	0	0
star	cutoff	spliceai	0.871291	0.000999932	0.1
star	cutoff	spliceai	0.83961	0.00105154	0.2
star	cutoff	spliceai	0.815006	0.00119488	0.3
star	cutoff	spliceai	0.792233	0.00124264	0.4
star	cutoff	spliceai	0.768682	0.00130987	0.5
star	cutoff	spliceai	0.742442	0.00133553	0.6
star	cutoff	spliceai	0.709183	0.00146397	0.7
star	cutoff	spliceai	0.660497	0.00150169	0.8
star	cutoff	spliceai	0.56568	0.00145576	0.9
star	cutoff	spliceai	0	0	1
hisat	unfiltered	deepsplice	0.666667	0	0
hisat	unfiltered	deepsplice	0.911159	0.0121255	0.1
hisat	unfiltered	deepsplice	0.949556	0.0122365	0.2
hisat	unfiltered	deepsplice	0.953791	0.0122803	0.3
hisat	unfiltered	deepsplice	0.899724	0.0121516	0.4
hisat	unfiltered	deepsplice	0.724089	0.0115378	0.5
hisat	unfiltered	deepsplice	0.408946	0.00828615	0.6
hisat	unfiltered	deepsplice	0.117706	0.00304128	0.7
hisat	unfiltered	deepsplice	0.0117838	0.000382002	0.8
hisat	unfiltered	deepsplice	0.000372734	2.18342e-05	0.9
hisat	unfiltered	deepsplice	0	0	1
hisat	unfiltered	spliceai	0.666667	0	0
hisat	unfiltered	spliceai	0.82082	0.0137479	0.1
hisat	unfiltered	spliceai	0.785404	0.0140485	0.2
hisat	unfiltered	spliceai	0.759114	0.0141564	0.3
hisat	unfiltered	spliceai	0.73565	0.0141981	0.4
hisat	unfiltered	spliceai	0.711744	0.0141353	0.5
hisat	unfiltered	spliceai	0.685624	0.0140401	0.6
hisat	unfiltered	spliceai	0.652755	0.0139212	0.7
hisat	unfiltered	spliceai	0.60527	0.0135318	0.8
hisat	unfiltered	spliceai	0.514578	0.012465	0.9
hisat	unfiltered	spliceai	0	0	1

### Sheet: Scenario 2 real world
aligner	gt_confidence	tool	mean_f1_score	std_f1_score	threshold
star	unfiltered	jcc	0.936605	0.00262359	0
star	unfiltered	jcc	0.598101	0.00684375	0.1
star	unfiltered	jcc	0.596055	0.00687176	0.2
star	unfiltered	jcc	0.594627	0.00682481	0.3
star	unfiltered	jcc	0.591249	0.00682893	0.4
star	unfiltered	jcc	0.586209	0.00711382	0.5
star	unfiltered	jcc	0.568967	0.00791009	0.6
star	unfiltered	jcc	0.543272	0.014514	0.7
star	unfiltered	jcc	0.429646	0.0547213	0.8
star	unfiltered	jcc	0.0771969	0.0236218	0.9
star	unfiltered	jcc	0.00273579	0.000216581	1
star	illumina	jcc	0.926669	0.00287025	0
star	illumina	jcc	0.58613	0.0066893	0.1
star	illumina	jcc	0.584452	0.00674394	0.2
star	illumina	jcc	0.583209	0.00671067	0.3
star	illumina	jcc	0.580152	0.00673575	0.4
star	illumina	jcc	0.575397	0.00702591	0.5
star	illumina	jcc	0.558931	0.00780014	0.6
star	illumina	jcc	0.533873	0.0142186	0.7
star	illumina	jcc	0.42249	0.0537696	0.8
star	illumina	jcc	0.0758314	0.023231	0.9
star	illumina	jcc	0.00270333	0.000212986	1
star	cutoff	jcc	0.786129	0.00164479	0
star	cutoff	jcc	0.700202	0.00136877	0.1
star	cutoff	jcc	0.705896	0.00158826	0.2
star	cutoff	jcc	0.708605	0.00171143	0.3
star	cutoff	jcc	0.713415	0.00190197	0.4
star	cutoff	jcc	0.716932	0.00206971	0.5
star	cutoff	jcc	0.716858	0.00196703	0.6
star	cutoff	jcc	0.701578	0.0117307	0.7
star	cutoff	jcc	0.590386	0.0629038	0.8
star	cutoff	jcc	0.126189	0.0378847	0.9
star	cutoff	jcc	0.00397577	0.000179491	1

### Sheet: Scenario 3 hypothetical
aligner	gt_confidence	tool	mean_f1_score	std_f1_score	threshold
star	unfiltered	deepsplice	0.666667	0	0
star	unfiltered	deepsplice	0.874656	0.00466643	0.1
star	unfiltered	deepsplice	0.896607	0.00597442	0.2
star	unfiltered	deepsplice	0.871908	0.00621126	0.3
star	unfiltered	deepsplice	0.779477	0.00697269	0.4
star	unfiltered	deepsplice	0.575822	0.00729997	0.5
star	unfiltered	deepsplice	0.292288	0.00708338	0.6
star	unfiltered	deepsplice	0.0788254	0.00245562	0.7
star	unfiltered	deepsplice	0.00815385	0.000799647	0.8
star	unfiltered	deepsplice	0.000293104	0.000128964	0.9
star	unfiltered	deepsplice	0	0	1
star	unfiltered	spliceai	0.666667	0	0
star	unfiltered	spliceai	0.33631	0.0101093	0.1
star	unfiltered	spliceai	0.274035	0.00792708	0.2
star	unfiltered	spliceai	0.239054	0.00809632	0.3
star	unfiltered	spliceai	0.21433	0.00788481	0.4
star	unfiltered	spliceai	0.193843	0.00751552	0.5
star	unfiltered	spliceai	0.176085	0.00730823	0.6
star	unfiltered	spliceai	0.157859	0.00757498	0.7
star	unfiltered	spliceai	0.135344	0.00655608	0.8
star	unfiltered	spliceai	0.103084	0.00493252	0.9
star	unfiltered	spliceai	0	0	1
star	illumina	deepsplice	0.666667	0	0
star	illumina	deepsplice	0.880746	0.00494569	0.1
star	illumina	deepsplice	0.904201	0.00605926	0.2
star	illumina	deepsplice	0.881112	0.00638237	0.3
star	illumina	deepsplice	0.789167	0.00741607	0.4
star	illumina	deepsplice	0.584006	0.00790457	0.5
star	illumina	deepsplice	0.297109	0.0075286	0.6
star	illumina	deepsplice	0.0800963	0.00257542	0.7
star	illumina	deepsplice	0.00832996	0.000825554	0.8
star	illumina	deepsplice	0.000305033	0.000134003	0.9
star	illumina	deepsplice	0	0	1
star	illumina	spliceai	0.666667	0	0
star	illumina	spliceai	0.341151	0.0101839	0.1
star	illumina	spliceai	0.27776	0.00782641	0.2
star	illumina	spliceai	0.242087	0.00797763	0.3
star	illumina	spliceai	0.216972	0.00770811	0.4
star	illumina	spliceai	0.1961	0.00723125	0.5
star	illumina	spliceai	0.178131	0.00695954	0.6
star	illumina	spliceai	0.159796	0.00725087	0.7
star	illumina	spliceai	0.137108	0.00629285	0.8
star	illumina	spliceai	0.104498	0.00463335	0.9
star	illumina	spliceai	0	0	1
star	cutoff	deepsplice	0.666667	0	0
star	cutoff	deepsplice	0.649099	0.0165077	0.1
star	cutoff	deepsplice	0.614158	0.0192151	0.2
star	cutoff	deepsplice	0.548253	0.0213966	0.3
star	cutoff	deepsplice	0.451258	0.016467	0.4
star	cutoff	deepsplice	0.308581	0.0206246	0.5
star	cutoff	deepsplice	0.147361	0.0106899	0.6
star	cutoff	deepsplice	0.0450975	0.00553276	0.7
star	cutoff	deepsplice	0.00935476	0.00439152	0.8
star	cutoff	deepsplice	0.00136533	0.000788799	0.9
star	cutoff	deepsplice	0	0	1
star	cutoff	spliceai	0.666667	0	0
star	cutoff	spliceai	0.190262	0.017234	0.1
star	cutoff	spliceai	0.14942	0.0158002	0.2
star	cutoff	spliceai	0.130228	0.0154328	0.3
star	cutoff	spliceai	0.113985	0.0165894	0.4
star	cutoff	spliceai	0.0986574	0.0126429	0.5
star	cutoff	spliceai	0.0898098	0.0133179	0.6
star	cutoff	spliceai	0.0750804	0.0119773	0.7
star	cutoff	spliceai	0.0641067	0.00967577	0.8
star	cutoff	spliceai	0.043408	0.00904521	0.9
star	cutoff	spliceai	0	0	1
hisat	unfiltered	deepsplice	0.666667	0	0
hisat	unfiltered	deepsplice	0.772193	0.113496	0.1
hisat	unfiltered	deepsplice	0.799506	0.115634	0.2
hisat	unfiltered	deepsplice	0.782149	0.116325	0.3
hisat	unfiltered	deepsplice	0.70421	0.108935	0.4
hisat	unfiltered	deepsplice	0.521942	0.0899569	0.5
hisat	unfiltered	deepsplice	0.263079	0.053467	0.6
hisat	unfiltered	deepsplice	0.073444	0.0166951	0.7
hisat	unfiltered	deepsplice	0.00743368	0.00152574	0.8
hisat	unfiltered	deepsplice	9.18358e-05	0.000159064	0.9
hisat	unfiltered	deepsplice	0	0	1
hisat	unfiltered	spliceai	0.666667	0	0
hisat	unfiltered	spliceai	0.333691	0.0584072	0.1
hisat	unfiltered	spliceai	0.269938	0.0477471	0.2
hisat	unfiltered	spliceai	0.23464	0.0410693	0.3
hisat	unfiltered	spliceai	0.209007	0.0392576	0.4
hisat	unfiltered	spliceai	0.188369	0.0349873	0.5
hisat	unfiltered	spliceai	0.169824	0.0308357	0.6
hisat	unfiltered	spliceai	0.151166	0.0282122	0.7
hisat	unfiltered	spliceai	0.129034	0.0248781	0.8
hisat	unfiltered	spliceai	0.0976705	0.0190396	0.9
hisat	unfiltered	spliceai	0	0	1

### Sheet: Scenario 3 real world
aligner	gt_confidence	tool	mean_f1_score	std_f1_score	threshold
star	unfiltered	jcc	0.999784	1.94653e-05	0
star	unfiltered	jcc	0	0	0.1
star	unfiltered	jcc	0	0	0.2
star	unfiltered	jcc	0	0	0.3
star	unfiltered	jcc	0	0	0.4
star	unfiltered	jcc	0	0	0.5
star	unfiltered	jcc	0	0	0.6
star	unfiltered	jcc	0	0	0.7
star	unfiltered	jcc	0	0	0.8
star	unfiltered	jcc	0	0	0.9
star	unfiltered	jcc	0	0	1
star	illumina	jcc	0.999775	2.07625e-05	0
star	illumina	jcc	0	0	0.1
star	illumina	jcc	0	0	0.2
star	illumina	jcc	0	0	0.3
star	illumina	jcc	0	0	0.4
star	illumina	jcc	0	0	0.5
star	illumina	jcc	0	0	0.6
star	illumina	jcc	0	0	0.7
star	illumina	jcc	0	0	0.8
star	illumina	jcc	0	0	0.9
star	illumina	jcc	0	0	1
star	cutoff	jcc	0.992606	0.000527228	0
star	cutoff	jcc	0	0	0.1
star	cutoff	jcc	0	0	0.2
star	cutoff	jcc	0	0	0.3
star	cutoff	jcc	0	0	0.4
star	cutoff	jcc	0	0	0.5
star	cutoff	jcc	0	0	0.6
star	cutoff	jcc	0	0	0.7
star	cutoff	jcc	0	0	0.8
star	cutoff	jcc	0	0	0.9
star	cutoff	jcc	0	0	1
